## Supplementary material for "Profiling Siglec-7 and Siglec-9 ligands across the LuCaP PDX series: Implications for glyco-immune checkpoint inhibition in advanced prostate cancer": Table 1

### Sheet: Sheet1
Table 1: Summary of LuCaP models
LuCaP#	Matched Castrated PDX Model	AR Status	Histological Phenotype	Treatment / Castration Status
23.1	23.1CR	+	PCA	Not reported
35	35CR	+	PCA	ADT-treated; CRPC not reported
49	-	-	NEPC	ADT-treated; CRPC not reported
70	70CR	+	PCA	CRPC
77	77CR	+	PCA	CRPC
86.2	86.2CR	+	PCA	ADT-treated; CRPC not reported
93	-	-	NEPC	ADT-treated; CRPC not reported
96	96CR	+	PCA	ADT-treated; CRPC not reported
136	136CR	+	PCA	ADT-treated; CRPC not reported
141	-	+	PCA	ADT-treated; CRPC not reported
145.1	-	-	NEPC	CRPC
145.2	-	-	NEPC	CRPC
147	147CR	+	PCA	CRPC
167	-	+	PCA	CRPC
170.1	-	+	PCA	CRPC
170.3	-	+	PCA	CRPC
173.1	-	-	NEPC	CRPC
173.2A1	-	-	DNPC + NEPC	CRPC
174.1	-	+	PCA	CRPC
176	176CR	+ (AR low)	PCA	CRPC
189.3	189.3CR	+	PCA	CRPC
189.4	-	+	PCA	CRPC
208.1	-	-	NEPC	CRPC
208.4	-	-	NEPC	CRPC
235.2	-	+	PCA	CRPC
235.3	235.3CR	+	PCA	CRPC
243	243CR	-	DNPC + NEPC	Previously treated; ADT/CRPC not reported
246.2	-	-	DNPC	CRPC
PCA - Prostate Adenocarcinoma
NEPC - Neuroendocrine Prostate Cancer
DNPC - Double Negative Prostate Cancer
